# When should bees be flower constant? An agent-based model highlights the importance of social information and foraging conditions

**DOI:** 10.1101/2022.07.02.498534

**Authors:** Lucy Hayes, Christoph Grüter

**Affiliations:** School of Biological Sciences, University of Bristol, 24 Tyndall Avenue, BS8 1TQ Bristol, UK

## Abstract

1. Many bee species show flower constancy, *i*.*e*. a tendency to visit flowers of one type during a foraging trip. Flower constancy is important for plant reproduction, but whether bees also benefit from flower constancy remains unclear. Social bees, which often use communication about food sources, show particularly strong flower constancy.
2. We hypothesised that the sharing of social information increases the benefits of flower constancy because foragers share information selectively about high-quality food sources, thereby reducing the need to sample alternatives. We also asked if foraging landscapes affect flower constancy. We developed an agent-based model that allowed us to simulate bee colonies with and without communication and flower constancy in different foraging environments.
3. Flower constancy alone performed poorly in all environments, while indiscriminate flower choice was often the most successful strategy. However, communication improved the performance of flower constant colonies in nearly all tested environments. This combination was particularly successful when high-quality food sources were abundant and competition was weak.
4. Our findings help explain why social bees tend to be more flower constant than solitary bees and suggest that flower constancy can be an adaptive strategy in social bees. Simulations suggest that anthropogenic changes of foraging landscapes will have different effects on the foraging performance of bees that vary in flower constancy.
