## Supplementary material for "When should bees be flower constant? An agent-based model highlights the importance of social information and foraging conditions": Raw data with 4 flower types

### Sheet: Communication
Refill	EnergyRed	EnergyYellow	EnergyBlue	EnergyGreen	Bees	Constancy	CropRed	CropYellow	CropBlue	CropGreen	CropGen	FS	HighQualityFS	Recruitment	BeeEnergy
0	5	2.5	2.5	2.5	100	0	50	25	25	25	31.25	1500	1 of 4	0	5193.21
0	5	2.5	2.5	2.5	100	100	50	25	25	25	31.25	1500	1 of 4	1	3932.72
0	5	2.5	2.5	2.5	100	100	50	25	25	25	31.25	1500	1 of 4	0	2305.27
1200	5	2.5	2.5	2.5	100	0	50	25	25	25	31.25	1500	1 of 4	1	2244.5
1200	5	2.5	2.5	2.5	100	0	50	25	25	25	31.25	1500	1 of 4	0	2175.54
1200	5	2.5	2.5	2.5	100	100	50	25	25	25	31.25	1500	1 of 4	1	1239.16
1200	5	2.5	2.5	2.5	100	100	50	25	25	25	31.25	1500	1 of 4	0	1034.84
0	5	2.5	2.5	2.5	100	0	50	25	25	25	31.25	1500	1 of 4	1	5206.02
0	5	2.5	2.5	2.5	100	0	50	25	25	25	31.25	1500	1 of 4	1	5164.66
0	5	2.5	2.5	2.5	100	100	50	25	25	25	31.25	1500	1 of 4	1	4215.85
0	5	2.5	2.5	2.5	100	0	50	25	25	25	31.25	1500	1 of 4	0	5407.44
1200	5	2.5	2.5	2.5	100	0	50	25	25	25	31.25	1500	1 of 4	1	2181.71
1200	5	2.5	2.5	2.5	100	100	50	25	25	25	31.25	1500	1 of 4	1	1259.46
1200	5	2.5	2.5	2.5	100	0	50	25	25	25	31.25	1500	1 of 4	0	2383.1
0	5	2.5	2.5	2.5	100	100	50	25	25	25	31.25	1500	1 of 4	0	2566.17
1200	5	2.5	2.5	2.5	100	100	50	25	25	25	31.25	1500	1 of 4	0	1096.88
0	5	2.5	2.5	2.5	100	0	50	25	25	25	31.25	1500	1 of 4	1	4897.71
1200	5	2.5	2.5	2.5	100	0	50	25	25	25	31.25	1500	1 of 4	1	2235.22
0	5	2.5	2.5	2.5	100	100	50	25	25	25	31.25	1500	1 of 4	1	4113.07
0	5	2.5	2.5	2.5	100	0	50	25	25	25	31.25	1500	1 of 4	0	5521.9
1200	5	2.5	2.5	2.5	100	100	50	25	25	25	31.25	1500	1 of 4	1	1162.91
1200	5	2.5	2.5	2.5	100	0	50	25	25	25	31.25	1500	1 of 4	0	2101.75
0	5	2.5	2.5	2.5	100	100	50	25	25	25	31.25	1500	1 of 4	0	2641.44
1200	5	2.5	2.5	2.5	100	100	50	25	25	25	31.25	1500	1 of 4	0	1054.04
0	5	2.5	2.5	2.5	100	0	50	25	25	25	31.25	1500	1 of 4	1	5564.69
0	5	2.5	2.5	2.5	100	100	50	25	25	25	31.25	1500	1 of 4	1	3919.71
1200	5	2.5	2.5	2.5	100	0	50	25	25	25	31.25	1500	1 of 4	1	2226.03
0	5	2.5	2.5	2.5	100	0	50	25	25	25	31.25	1500	1 of 4	0	5413.66
1200	5	2.5	2.5	2.5	100	100	50	25	25	25	31.25	1500	1 of 4	1	1316.8
0	5	2.5	2.5	2.5	100	100	50	25	25	25	31.25	1500	1 of 4	0	2179.5
1200	5	2.5	2.5	2.5	100	0	50	25	25	25	31.25	1500	1 of 4	0	2194.82
1200	5	2.5	2.5	2.5	100	100	50	25	25	25	31.25	1500	1 of 4	0	899.706
0	5	2.5	2.5	2.5	100	0	50	25	25	25	31.25	1500	1 of 4	1	5250.02
0	5	2.5	2.5	2.5	100	100	50	25	25	25	31.25	1500	1 of 4	1	4852.37
1200	5	2.5	2.5	2.5	100	0	50	25	25	25	31.25	1500	1 of 4	1	2219.72
1200	5	2.5	2.5	2.5	100	100	50	25	25	25	31.25	1500	1 of 4	1	1216.95
0	5	2.5	2.5	2.5	100	0	50	25	25	25	31.25	1500	1 of 4	0	5312.61
1200	5	2.5	2.5	2.5	100	0	50	25	25	25	31.25	1500	1 of 4	0	2318.89
0	5	2.5	2.5	2.5	100	100	50	25	25	25	31.25	1500	1 of 4	0	3100.91
1200	5	2.5	2.5	2.5	100	100	50	25	25	25	31.25	1500	1 of 4	0	864.799
0	5	2.5	2.5	2.5	100	0	50	25	25	25	31.25	1500	1 of 4	1	5141.57
1200	5	2.5	2.5	2.5	100	0	50	25	25	25	31.25	1500	1 of 4	1	2129.14
0	5	2.5	2.5	2.5	100	100	50	25	25	25	31.25	1500	1 of 4	1	4187.81
0	5	2.5	2.5	2.5	100	0	50	25	25	25	31.25	1500	1 of 4	0	5271.12
1200	5	2.5	2.5	2.5	100	100	50	25	25	25	31.25	1500	1 of 4	1	1257.2
1200	5	2.5	2.5	2.5	100	0	50	25	25	25	31.25	1500	1 of 4	0	2308.53
0	5	2.5	2.5	2.5	100	100	50	25	25	25	31.25	1500	1 of 4	0	3372.09
1200	5	2.5	2.5	2.5	100	100	50	25	25	25	31.25	1500	1 of 4	0	942.585
0	5	2.5	2.5	2.5	100	0	50	25	25	25	31.25	1500	1 of 4	1	5086.06
1200	5	2.5	2.5	2.5	100	0	50	25	25	25	31.25	1500	1 of 4	1	2344.4
0	5	2.5	2.5	2.5	100	100	50	25	25	25	31.25	1500	1 of 4	1	4416.82
0	5	2.5	2.5	2.5	100	0	50	25	25	25	31.25	1500	1 of 4	0	5106.87
1200	5	2.5	2.5	2.5	100	100	50	25	25	25	31.25	1500	1 of 4	1	1221.7
1200	5	2.5	2.5	2.5	100	0	50	25	25	25	31.25	1500	1 of 4	0	2241.51
0	5	2.5	2.5	2.5	100	100	50	25	25	25	31.25	1500	1 of 4	0	2542.6
0	5	2.5	2.5	2.5	100	0	50	25	25	25	31.25	1500	1 of 4	1	5284.44
1200	5	2.5	2.5	2.5	100	100	50	25	25	25	31.25	1500	1 of 4	0	908.096
0	5	2.5	2.5	2.5	100	100	50	25	25	25	31.25	1500	1 of 4	1	4467.02
1200	5	2.5	2.5	2.5	100	0	50	25	25	25	31.25	1500	1 of 4	1	2168.43
0	5	2.5	2.5	2.5	100	0	50	25	25	25	31.25	1500	1 of 4	0	5494.02
1200	5	2.5	2.5	2.5	100	100	50	25	25	25	31.25	1500	1 of 4	1	1272.08
1200	5	2.5	2.5	2.5	100	0	50	25	25	25	31.25	1500	1 of 4	0	2272.22
0	5	2.5	2.5	2.5	100	100	50	25	25	25	31.25	1500	1 of 4	0	2192.13
1200	5	2.5	2.5	2.5	100	100	50	25	25	25	31.25	1500	1 of 4	0	789.915
0	5	2.5	2.5	2.5	100	100	50	25	25	25	31.25	1500	1 of 4	1	4556.8
1200	5	2.5	2.5	2.5	100	0	50	25	25	25	31.25	1500	1 of 4	1	2249.47
0	5	2.5	2.5	2.5	100	0	50	25	25	25	31.25	1500	1 of 4	1	5352.02
0	5	2.5	2.5	2.5	100	0	50	25	25	25	31.25	1500	1 of 4	0	4864.85
1200	5	2.5	2.5	2.5	100	100	50	25	25	25	31.25	1500	1 of 4	1	1146.28
1200	5	2.5	2.5	2.5	100	0	50	25	25	25	31.25	1500	1 of 4	0	2129.51
0	5	2.5	2.5	2.5	100	100	50	25	25	25	31.25	1500	1 of 4	0	2125.98
1200	5	2.5	2.5	2.5	100	100	50	25	25	25	31.25	1500	1 of 4	0	842.542
0	5	2.5	2.5	2.5	100	0	50	25	25	25	31.25	1500	1 of 4	1	4924.53
1200	5	2.5	2.5	2.5	100	0	50	25	25	25	31.25	1500	1 of 4	1	2180.41
0	5	2.5	2.5	2.5	100	100	50	25	25	25	31.25	1500	1 of 4	1	3922.45
1200	5	2.5	2.5	2.5	100	100	50	25	25	25	31.25	1500	1 of 4	1	1227.59
0	5	2.5	2.5	2.5	100	0	50	25	25	25	31.25	1500	1 of 4	0	5150.07
1200	5	2.5	2.5	2.5	100	0	50	25	25	25	31.25	1500	1 of 4	0	2304.46
0	5	2.5	2.5	2.5	100	100	50	25	25	25	31.25	1500	1 of 4	0	3077.64
0	5	2.5	2.5	2.5	100	0	50	25	25	25	31.25	1500	1 of 4	1	5019.86
1200	5	2.5	2.5	2.5	100	100	50	25	25	25	31.25	1500	1 of 4	0	1018.91
1200	5	2.5	2.5	2.5	100	0	50	25	25	25	31.25	1500	1 of 4	1	2112.09
0	5	2.5	2.5	2.5	100	0	50	25	25	25	31.25	1500	1 of 4	0	5315.58
1200	5	2.5	2.5	2.5	100	100	50	25	25	25	31.25	1500	1 of 4	1	1297.02
0	5	2.5	2.5	2.5	100	100	50	25	25	25	31.25	1500	1 of 4	1	4835.12
1200	5	2.5	2.5	2.5	100	0	50	25	25	25	31.25	1500	1 of 4	0	2225.54
0	5	2.5	2.5	2.5	100	100	50	25	25	25	31.25	1500	1 of 4	0	2730.09
1200	5	2.5	2.5	2.5	100	100	50	25	25	25	31.25	1500	1 of 4	0	1179.01
0	5	2.5	2.5	2.5	100	0	50	25	25	25	31.25	1500	1 of 4	1	5168.6
1200	5	2.5	2.5	2.5	100	0	50	25	25	25	31.25	1500	1 of 4	1	2135.5
0	5	2.5	2.5	2.5	100	100	50	25	25	25	31.25	1500	1 of 4	1	3810.44
1200	5	2.5	2.5	2.5	100	100	50	25	25	25	31.25	1500	1 of 4	1	1172.03
0	5	2.5	2.5	2.5	100	0	50	25	25	25	31.25	1500	1 of 4	0	5419.78
1200	5	2.5	2.5	2.5	100	0	50	25	25	25	31.25	1500	1 of 4	0	2249
0	5	2.5	2.5	2.5	100	100	50	25	25	25	31.25	1500	1 of 4	0	2596.83
1200	5	2.5	2.5	2.5	100	100	50	25	25	25	31.25	1500	1 of 4	0	1156.64
0	5	2.5	2.5	2.5	100	0	50	25	25	25	31.25	1500	1 of 4	1	5137.19
1200	5	2.5	2.5	2.5	100	0	50	25	25	25	31.25	1500	1 of 4	1	2304.54
0	5	2.5	2.5	2.5	100	100	50	25	25	25	31.25	1500	1 of 4	1	4460.62
1200	5	2.5	2.5	2.5	100	100	50	25	25	25	31.25	1500	1 of 4	1	1270.21
1200	5	2.5	2.5	2.5	100	0	50	25	25	25	31.25	1500	1 of 4	0	2239.73
0	5	2.5	2.5	2.5	100	0	50	25	25	25	31.25	1500	1 of 4	0	5180.54
0	5	2.5	2.5	2.5	100	100	50	25	25	25	31.25	1500	1 of 4	0	3392.92
0	5	2.5	2.5	2.5	100	0	50	25	25	25	31.25	1500	1 of 4	1	4991.6
1200	5	2.5	2.5	2.5	100	100	50	25	25	25	31.25	1500	1 of 4	0	1312.54
1200	5	2.5	2.5	2.5	100	0	50	25	25	25	31.25	1500	1 of 4	1	2236.14
0	5	2.5	2.5	2.5	100	100	50	25	25	25	31.25	1500	1 of 4	1	3656.94
1200	5	2.5	2.5	2.5	100	100	50	25	25	25	31.25	1500	1 of 4	1	1234.49
0	5	2.5	2.5	2.5	100	0	50	25	25	25	31.25	1500	1 of 4	0	5019.41
0	5	2.5	2.5	2.5	100	100	50	25	25	25	31.25	1500	1 of 4	0	2902.37
1200	5	2.5	2.5	2.5	100	0	50	25	25	25	31.25	1500	1 of 4	0	2182.36
0	5	2.5	2.5	2.5	100	0	50	25	25	25	31.25	1500	1 of 4	1	5265.69
1200	5	2.5	2.5	2.5	100	0	50	25	25	25	31.25	1500	1 of 4	1	2176.25
1200	5	2.5	2.5	2.5	100	100	50	25	25	25	31.25	1500	1 of 4	0	927.222
0	5	2.5	2.5	2.5	100	100	50	25	25	25	31.25	1500	1 of 4	1	4472.93
1200	5	2.5	2.5	2.5	100	100	50	25	25	25	31.25	1500	1 of 4	1	1218.95
0	5	2.5	2.5	2.5	100	0	50	25	25	25	31.25	1500	1 of 4	0	5061.62
1200	5	2.5	2.5	2.5	100	0	50	25	25	25	31.25	1500	1 of 4	0	2213.76
0	5	2.5	2.5	2.5	100	100	50	25	25	25	31.25	1500	1 of 4	0	2163.04
0	5	2.5	2.5	2.5	100	0	50	25	25	25	31.25	1500	1 of 4	1	5343.5
1200	5	2.5	2.5	2.5	100	100	50	25	25	25	31.25	1500	1 of 4	0	832.339
1200	5	2.5	2.5	2.5	100	0	50	25	25	25	31.25	1500	1 of 4	1	2279.21
0	5	2.5	2.5	2.5	100	100	50	25	25	25	31.25	1500	1 of 4	1	4150.45
0	5	2.5	2.5	2.5	100	0	50	25	25	25	31.25	1500	1 of 4	0	5253.3
1200	5	2.5	2.5	2.5	100	100	50	25	25	25	31.25	1500	1 of 4	1	1352.62
1200	5	2.5	2.5	2.5	100	0	50	25	25	25	31.25	1500	1 of 4	0	2116.67
0	5	2.5	2.5	2.5	100	100	50	25	25	25	31.25	1500	1 of 4	0	2424.94
0	5	2.5	2.5	2.5	100	0	50	25	25	25	31.25	1500	1 of 4	1	5022.12
1200	5	2.5	2.5	2.5	100	100	50	25	25	25	31.25	1500	1 of 4	0	1058.19
1200	5	2.5	2.5	2.5	100	0	50	25	25	25	31.25	1500	1 of 4	1	2208.29
0	5	2.5	2.5	2.5	100	100	50	25	25	25	31.25	1500	1 of 4	1	4166.13
0	5	2.5	2.5	2.5	100	0	50	25	25	25	31.25	1500	1 of 4	0	5186.5
1200	5	2.5	2.5	2.5	100	100	50	25	25	25	31.25	1500	1 of 4	1	1275.13
1200	5	2.5	2.5	2.5	100	0	50	25	25	25	31.25	1500	1 of 4	0	2258.25
0	5	2.5	2.5	2.5	100	100	50	25	25	25	31.25	1500	1 of 4	0	2315.21
1200	5	2.5	2.5	2.5	100	100	50	25	25	25	31.25	1500	1 of 4	0	1030.74
0	5	2.5	2.5	2.5	100	0	50	25	25	25	31.25	1500	1 of 4	1	5139.63
1200	5	2.5	2.5	2.5	100	0	50	25	25	25	31.25	1500	1 of 4	1	2325.53
0	5	2.5	2.5	2.5	100	100	50	25	25	25	31.25	1500	1 of 4	1	4148.66
0	5	2.5	2.5	2.5	100	0	50	25	25	25	31.25	1500	1 of 4	0	5089.41
1200	5	2.5	2.5	2.5	100	100	50	25	25	25	31.25	1500	1 of 4	1	1281.56
1200	5	2.5	2.5	2.5	100	0	50	25	25	25	31.25	1500	1 of 4	0	2072.56
0	5	2.5	2.5	2.5	100	100	50	25	25	25	31.25	1500	1 of 4	0	2229.77
0	5	2.5	2.5	2.5	100	0	50	25	25	25	31.25	1500	1 of 4	1	5151.62
1200	5	2.5	2.5	2.5	100	100	50	25	25	25	31.25	1500	1 of 4	0	1107.36
1200	5	2.5	2.5	2.5	100	0	50	25	25	25	31.25	1500	1 of 4	1	2238.68
0	5	2.5	2.5	2.5	100	100	50	25	25	25	31.25	1500	1 of 4	1	4078.78
0	5	2.5	2.5	2.5	100	0	50	25	25	25	31.25	1500	1 of 4	0	5412.04
1200	5	2.5	2.5	2.5	100	100	50	25	25	25	31.25	1500	1 of 4	1	1190.3
1200	5	2.5	2.5	2.5	100	0	50	25	25	25	31.25	1500	1 of 4	0	2295.27
0	5	2.5	2.5	2.5	100	100	50	25	25	25	31.25	1500	1 of 4	0	2226.95
0	5	2.5	2.5	2.5	100	0	50	25	25	25	31.25	1500	1 of 4	1	5384.07
1200	5	2.5	2.5	2.5	100	100	50	25	25	25	31.25	1500	1 of 4	0	1075.42
1200	5	2.5	2.5	2.5	100	0	50	25	25	25	31.25	1500	1 of 4	1	2256.74
0	5	2.5	2.5	2.5	100	100	50	25	25	25	31.25	1500	1 of 4	1	4604.19
0	5	2.5	2.5	2.5	100	0	50	25	25	25	31.25	1500	1 of 4	0	5277.8
1200	5	2.5	2.5	2.5	100	100	50	25	25	25	31.25	1500	1 of 4	1	1120.77
1200	5	2.5	2.5	2.5	100	0	50	25	25	25	31.25	1500	1 of 4	0	2329.28
0	5	2.5	2.5	2.5	100	0	50	25	25	25	31.25	1500	1 of 4	1	4870.73
1200	5	2.5	2.5	2.5	100	100	50	25	25	25	31.25	1500	1 of 4	0	1208.89
0	5	2.5	2.5	2.5	100	100	50	25	25	25	31.25	1500	1 of 4	0	2547.75
1200	5	2.5	2.5	2.5	100	0	50	25	25	25	31.25	1500	1 of 4	1	2196.45
0	5	2.5	2.5	2.5	100	100	50	25	25	25	31.25	1500	1 of 4	1	5223.77
0	5	2.5	2.5	2.5	100	0	50	25	25	25	31.25	1500	1 of 4	0	4844.25
1200	5	2.5	2.5	2.5	100	100	50	25	25	25	31.25	1500	1 of 4	1	1291.94
1200	5	2.5	2.5	2.5	100	0	50	25	25	25	31.25	1500	1 of 4	0	2185.76
0	5	2.5	2.5	2.5	100	100	50	25	25	25	31.25	1500	1 of 4	0	2688.33
1200	5	2.5	2.5	2.5	100	100	50	25	25	25	31.25	1500	1 of 4	0	1035.57
0	5	2.5	2.5	2.5	100	0	50	25	25	25	31.25	1500	1 of 4	1	5140.54
1200	5	2.5	2.5	2.5	100	0	50	25	25	25	31.25	1500	1 of 4	1	2174.83
0	5	2.5	2.5	2.5	100	100	50	25	25	25	31.25	1500	1 of 4	1	3810.23
0	5	2.5	2.5	2.5	100	0	50	25	25	25	31.25	1500	1 of 4	0	5146.39
1200	5	2.5	2.5	2.5	100	100	50	25	25	25	31.25	1500	1 of 4	1	1210.36
1200	5	2.5	2.5	2.5	100	0	50	25	25	25	31.25	1500	1 of 4	0	2274.13
0	5	2.5	2.5	2.5	100	100	50	25	25	25	31.25	1500	1 of 4	0	2678.9
1200	5	2.5	2.5	2.5	100	100	50	25	25	25	31.25	1500	1 of 4	0	862.877
0	5	2.5	2.5	2.5	100	100	50	25	25	25	31.25	1500	1 of 4	1	3632.84
1200	5	2.5	2.5	2.5	100	0	50	25	25	25	31.25	1500	1 of 4	1	2196.73
0	5	2.5	2.5	2.5	100	0	50	25	25	25	31.25	1500	1 of 4	1	4865.37
0	5	2.5	2.5	2.5	100	0	50	25	25	25	31.25	1500	1 of 4	0	4953.81
1200	5	2.5	2.5	2.5	100	100	50	25	25	25	31.25	1500	1 of 4	1	1339.62
1200	5	2.5	2.5	2.5	100	0	50	25	25	25	31.25	1500	1 of 4	0	2127.16
0	5	2.5	2.5	2.5	100	100	50	25	25	25	31.25	1500	1 of 4	0	2412.22
1200	5	2.5	2.5	2.5	100	100	50	25	25	25	31.25	1500	1 of 4	0	925.378
0	5	2.5	2.5	2.5	100	0	50	25	25	25	31.25	1500	1 of 4	1	4933.03
1200	5	2.5	2.5	2.5	100	0	50	25	25	25	31.25	1500	1 of 4	1	2253.29
1200	5	2.5	2.5	2.5	100	100	50	25	25	25	31.25	1500	1 of 4	1	1178.56
0	5	2.5	2.5	2.5	100	0	50	25	25	25	31.25	1500	1 of 4	0	4627.24
0	5	2.5	2.5	2.5	100	100	50	25	25	25	31.25	1500	1 of 4	1	4018.1
1200	5	2.5	2.5	2.5	100	0	50	25	25	25	31.25	1500	1 of 4	0	2236.83
0	5	2.5	2.5	2.5	100	100	50	25	25	25	31.25	1500	1 of 4	0	2900.5
1200	5	2.5	2.5	2.5	100	100	50	25	25	25	31.25	1500	1 of 4	0	1239.94
0	5	2.5	2.5	2.5	100	0	50	25	25	25	31.25	1500	1 of 4	1	5047.02
1200	5	2.5	2.5	2.5	100	0	50	25	25	25	31.25	1500	1 of 4	1	2292.96
0	5	2.5	2.5	2.5	100	100	50	25	25	25	31.25	1500	1 of 4	1	4609.75
1200	5	2.5	2.5	2.5	100	100	50	25	25	25	31.25	1500	1 of 4	1	1255.53
0	5	2.5	2.5	2.5	100	0	50	25	25	25	31.25	1500	1 of 4	0	5117.69
1200	5	2.5	2.5	2.5	100	0	50	25	25	25	31.25	1500	1 of 4	0	2269.79
0	5	2.5	2.5	2.5	100	100	50	25	25	25	31.25	1500	1 of 4	0	2662.07
1200	5	2.5	2.5	2.5	100	100	50	25	25	25	31.25	1500	1 of 4	0	1201.54
0	5	2.5	2.5	2.5	100	0	50	25	25	25	31.25	1500	1 of 4	1	5060.83
1200	5	2.5	2.5	2.5	100	0	50	25	25	25	31.25	1500	1 of 4	1	2147.69
0	5	2.5	2.5	2.5	100	100	50	25	25	25	31.25	1500	1 of 4	1	4722.99
1200	5	2.5	2.5	2.5	100	100	50	25	25	25	31.25	1500	1 of 4	1	1216.97
0	5	2.5	2.5	2.5	100	0	50	25	25	25	31.25	1500	1 of 4	0	5212.39
1200	5	2.5	2.5	2.5	100	0	50	25	25	25	31.25	1500	1 of 4	0	2146.86
0	5	2.5	2.5	2.5	100	100	50	25	25	25	31.25	1500	1 of 4	0	2598.65
1200	5	2.5	2.5	2.5	100	100	50	25	25	25	31.25	1500	1 of 4	0	1227.23
0	5	2.5	2.5	2.5	100	0	50	25	25	25	31.25	1500	1 of 4	1	4610.97
1200	5	2.5	2.5	2.5	100	0	50	25	25	25	31.25	1500	1 of 4	1	2349.48
0	5	2.5	2.5	2.5	100	100	50	25	25	25	31.25	1500	1 of 4	1	3934.24
1200	5	2.5	2.5	2.5	100	100	50	25	25	25	31.25	1500	1 of 4	1	1203.09
0	5	2.5	2.5	2.5	100	0	50	25	25	25	31.25	1500	1 of 4	0	4796.33
1200	5	2.5	2.5	2.5	100	0	50	25	25	25	31.25	1500	1 of 4	0	2158.97
0	5	2.5	2.5	2.5	100	100	50	25	25	25	31.25	1500	1 of 4	0	2591.55
1200	5	2.5	2.5	2.5	100	100	50	25	25	25	31.25	1500	1 of 4	0	739.71
0	5	2.5	2.5	2.5	100	0	50	25	25	25	31.25	1500	1 of 4	1	5612.2
0	5	2.5	2.5	2.5	100	100	50	25	25	25	31.25	1500	1 of 4	1	3994.73
1200	5	2.5	2.5	2.5	100	0	50	25	25	25	31.25	1500	1 of 4	1	2183.59
1200	5	2.5	2.5	2.5	100	100	50	25	25	25	31.25	1500	1 of 4	1	1328.49
0	5	2.5	2.5	2.5	100	0	50	25	25	25	31.25	1500	1 of 4	0	5440.56
1200	5	2.5	2.5	2.5	100	0	50	25	25	25	31.25	1500	1 of 4	0	2173.23
0	5	2.5	2.5	2.5	100	100	50	25	25	25	31.25	1500	1 of 4	0	2485.37
0	5	2.5	2.5	2.5	100	0	50	25	25	25	31.25	1500	1 of 4	1	4962.47
1200	5	2.5	2.5	2.5	100	100	50	25	25	25	31.25	1500	1 of 4	0	1084.72
1200	5	2.5	2.5	2.5	100	0	50	25	25	25	31.25	1500	1 of 4	1	2106.16
0	5	2.5	2.5	2.5	100	100	50	25	25	25	31.25	1500	1 of 4	1	4110.9
1200	5	2.5	2.5	2.5	100	100	50	25	25	25	31.25	1500	1 of 4	1	1226.36
0	5	2.5	2.5	2.5	100	0	50	25	25	25	31.25	1500	1 of 4	0	4771.8
1200	5	2.5	2.5	2.5	100	0	50	25	25	25	31.25	1500	1 of 4	0	2278.94
0	5	2.5	2.5	2.5	100	100	50	25	25	25	31.25	1500	1 of 4	0	2447.45
0	5	2.5	2.5	2.5	100	0	50	25	25	25	31.25	1500	1 of 4	1	5126.03
1200	5	2.5	2.5	2.5	100	100	50	25	25	25	31.25	1500	1 of 4	0	1099.74
1200	5	2.5	2.5	2.5	100	0	50	25	25	25	31.25	1500	1 of 4	1	2181.57
0	5	2.5	2.5	2.5	100	100	50	25	25	25	31.25	1500	1 of 4	1	4147.94
1200	5	2.5	2.5	2.5	100	100	50	25	25	25	31.25	1500	1 of 4	1	1315.32
1200	5	2.5	2.5	2.5	100	0	50	25	25	25	31.25	1500	1 of 4	0	2313.32
0	5	2.5	2.5	2.5	100	0	50	25	25	25	31.25	1500	1 of 4	0	5195.37
0	5	2.5	2.5	2.5	100	100	50	25	25	25	31.25	1500	1 of 4	0	2728.46
1200	5	2.5	2.5	2.5	100	100	50	25	25	25	31.25	1500	1 of 4	0	1026.57
0	5	5	2.5	2.5	100	100	50	50	25	25	37.5	1500	2 of 4	0	4049.86
0	5	5	2.5	2.5	100	100	50	50	25	25	37.5	1500	2 of 4	1	4195.24
1200	5	5	2.5	2.5	100	0	50	50	25	25	37.5	1500	2 of 4	0	2709.67
1200	5	5	2.5	2.5	100	0	50	50	25	25	37.5	1500	2 of 4	1	2841.78
0	5	5	2.5	2.5	100	0	50	50	25	25	37.5	1500	2 of 4	0	6200.21
1200	5	5	2.5	2.5	100	100	50	50	25	25	37.5	1500	2 of 4	0	1357.85
1200	5	5	2.5	2.5	100	100	50	50	25	25	37.5	1500	2 of 4	1	1666.72
0	5	5	2.5	2.5	100	0	50	50	25	25	37.5	1500	2 of 4	1	6113.8
0	5	5	2.5	2.5	100	0	50	50	25	25	37.5	1500	2 of 4	1	6072.77
1200	5	5	2.5	2.5	100	0	50	50	25	25	37.5	1500	2 of 4	1	2721.67
0	5	5	2.5	2.5	100	100	50	50	25	25	37.5	1500	2 of 4	1	4622.35
0	5	5	2.5	2.5	100	0	50	50	25	25	37.5	1500	2 of 4	0	5914.97
1200	5	5	2.5	2.5	100	100	50	50	25	25	37.5	1500	2 of 4	1	1709.26
1200	5	5	2.5	2.5	100	0	50	50	25	25	37.5	1500	2 of 4	0	2759.81
0	5	5	2.5	2.5	100	100	50	50	25	25	37.5	1500	2 of 4	0	4262.21
1200	5	5	2.5	2.5	100	100	50	50	25	25	37.5	1500	2 of 4	0	1524.67
0	5	5	2.5	2.5	100	0	50	50	25	25	37.5	1500	2 of 4	1	6617.11
1200	5	5	2.5	2.5	100	0	50	50	25	25	37.5	1500	2 of 4	1	2815.37
0	5	5	2.5	2.5	100	100	50	50	25	25	37.5	1500	2 of 4	1	3832.58
0	5	5	2.5	2.5	100	0	50	50	25	25	37.5	1500	2 of 4	0	6227.71
1200	5	5	2.5	2.5	100	100	50	50	25	25	37.5	1500	2 of 4	1	1621.39
1200	5	5	2.5	2.5	100	0	50	50	25	25	37.5	1500	2 of 4	0	2700.73
0	5	5	2.5	2.5	100	100	50	50	25	25	37.5	1500	2 of 4	0	3454.56
1200	5	5	2.5	2.5	100	100	50	50	25	25	37.5	1500	2 of 4	0	1324.18
0	5	5	2.5	2.5	100	0	50	50	25	25	37.5	1500	2 of 4	1	6629.09
1200	5	5	2.5	2.5	100	0	50	50	25	25	37.5	1500	2 of 4	1	2858.36
0	5	5	2.5	2.5	100	100	50	50	25	25	37.5	1500	2 of 4	1	4319.97
1200	5	5	2.5	2.5	100	100	50	50	25	25	37.5	1500	2 of 4	1	1689.83
0	5	5	2.5	2.5	100	0	50	50	25	25	37.5	1500	2 of 4	0	6459.39
0	5	5	2.5	2.5	100	100	50	50	25	25	37.5	1500	2 of 4	0	3859.93
1200	5	5	2.5	2.5	100	0	50	50	25	25	37.5	1500	2 of 4	0	2747.33
1200	5	5	2.5	2.5	100	100	50	50	25	25	37.5	1500	2 of 4	0	1041.85
0	5	5	2.5	2.5	100	0	50	50	25	25	37.5	1500	2 of 4	1	6569.81
1200	5	5	2.5	2.5	100	0	50	50	25	25	37.5	1500	2 of 4	1	2678.55
0	5	5	2.5	2.5	100	100	50	50	25	25	37.5	1500	2 of 4	1	4577.9
0	5	5	2.5	2.5	100	0	50	50	25	25	37.5	1500	2 of 4	0	5857.7
1200	5	5	2.5	2.5	100	100	50	50	25	25	37.5	1500	2 of 4	1	1766.79
1200	5	5	2.5	2.5	100	0	50	50	25	25	37.5	1500	2 of 4	0	2745.11
0	5	5	2.5	2.5	100	100	50	50	25	25	37.5	1500	2 of 4	0	3613.83
0	5	5	2.5	2.5	100	0	50	50	25	25	37.5	1500	2 of 4	1	6604.2
1200	5	5	2.5	2.5	100	0	50	50	25	25	37.5	1500	2 of 4	1	2793.93
0	5	5	2.5	2.5	100	100	50	50	25	25	37.5	1500	2 of 4	1	4310.47
1200	5	5	2.5	2.5	100	100	50	50	25	25	37.5	1500	2 of 4	0	1316.89
1200	5	5	2.5	2.5	100	100	50	50	25	25	37.5	1500	2 of 4	1	1555.1
0	5	5	2.5	2.5	100	0	50	50	25	25	37.5	1500	2 of 4	0	6184.17
1200	5	5	2.5	2.5	100	0	50	50	25	25	37.5	1500	2 of 4	0	2788.39
0	5	5	2.5	2.5	100	100	50	50	25	25	37.5	1500	2 of 4	0	3395.76
1200	5	5	2.5	2.5	100	100	50	50	25	25	37.5	1500	2 of 4	0	1144.49
0	5	5	2.5	2.5	100	0	50	50	25	25	37.5	1500	2 of 4	1	6518.07
1200	5	5	2.5	2.5	100	0	50	50	25	25	37.5	1500	2 of 4	1	2722.93
0	5	5	2.5	2.5	100	0	50	50	25	25	37.5	1500	2 of 4	0	6692.58
1200	5	5	2.5	2.5	100	0	50	50	25	25	37.5	1500	2 of 4	0	2802.19
1200	5	5	2.5	2.5	100	100	50	50	25	25	37.5	1500	2 of 4	1	1684.54
0	5	5	2.5	2.5	100	100	50	50	25	25	37.5	1500	2 of 4	1	4035.18
0	5	5	2.5	2.5	100	100	50	50	25	25	37.5	1500	2 of 4	0	2930.82
0	5	5	2.5	2.5	100	0	50	50	25	25	37.5	1500	2 of 4	1	5775.99
1200	5	5	2.5	2.5	100	100	50	50	25	25	37.5	1500	2 of 4	0	1304.59
1200	5	5	2.5	2.5	100	0	50	50	25	25	37.5	1500	2 of 4	1	2776.85
0	5	5	2.5	2.5	100	100	50	50	25	25	37.5	1500	2 of 4	1	4470.88
0	5	5	2.5	2.5	100	0	50	50	25	25	37.5	1500	2 of 4	0	6084.85
1200	5	5	2.5	2.5	100	100	50	50	25	25	37.5	1500	2 of 4	1	1631.76
0	5	5	2.5	2.5	100	100	50	50	25	25	37.5	1500	2 of 4	0	2823.48
1200	5	5	2.5	2.5	100	0	50	50	25	25	37.5	1500	2 of 4	0	2768.42
1200	5	5	2.5	2.5	100	100	50	50	25	25	37.5	1500	2 of 4	0	1291.16
1200	5	5	2.5	2.5	100	0	50	50	25	25	37.5	1500	2 of 4	1	2741.28
0	5	5	2.5	2.5	100	0	50	50	25	25	37.5	1500	2 of 4	1	6273.24
0	5	5	2.5	2.5	100	100	50	50	25	25	37.5	1500	2 of 4	1	4517.98
0	5	5	2.5	2.5	100	0	50	50	25	25	37.5	1500	2 of 4	0	6144.91
1200	5	5	2.5	2.5	100	100	50	50	25	25	37.5	1500	2 of 4	1	1592.28
1200	5	5	2.5	2.5	100	0	50	50	25	25	37.5	1500	2 of 4	0	2743.18
0	5	5	2.5	2.5	100	100	50	50	25	25	37.5	1500	2 of 4	0	2944.37
0	5	5	2.5	2.5	100	0	50	50	25	25	37.5	1500	2 of 4	1	6270.46
1200	5	5	2.5	2.5	100	100	50	50	25	25	37.5	1500	2 of 4	0	1441.73
1200	5	5	2.5	2.5	100	0	50	50	25	25	37.5	1500	2 of 4	1	2900.85
0	5	5	2.5	2.5	100	100	50	50	25	25	37.5	1500	2 of 4	1	4589.55
0	5	5	2.5	2.5	100	0	50	50	25	25	37.5	1500	2 of 4	0	6435.93
1200	5	5	2.5	2.5	100	100	50	50	25	25	37.5	1500	2 of 4	1	1691.87
1200	5	5	2.5	2.5	100	0	50	50	25	25	37.5	1500	2 of 4	0	2847.22
0	5	5	2.5	2.5	100	0	50	50	25	25	37.5	1500	2 of 4	1	6045.77
1200	5	5	2.5	2.5	100	100	50	50	25	25	37.5	1500	2 of 4	0	1367.95
0	5	5	2.5	2.5	100	100	50	50	25	25	37.5	1500	2 of 4	1	4435.52
0	5	5	2.5	2.5	100	100	50	50	25	25	37.5	1500	2 of 4	0	2409.65
1200	5	5	2.5	2.5	100	0	50	50	25	25	37.5	1500	2 of 4	1	2846.86
0	5	5	2.5	2.5	100	0	50	50	25	25	37.5	1500	2 of 4	0	6162.59
1200	5	5	2.5	2.5	100	100	50	50	25	25	37.5	1500	2 of 4	1	1656.33
1200	5	5	2.5	2.5	100	0	50	50	25	25	37.5	1500	2 of 4	0	2683.48
0	5	5	2.5	2.5	100	100	50	50	25	25	37.5	1500	2 of 4	0	3054.67
1200	5	5	2.5	2.5	100	100	50	50	25	25	37.5	1500	2 of 4	0	1248.99
0	5	5	2.5	2.5	100	0	50	50	25	25	37.5	1500	2 of 4	1	6100.84
0	5	5	2.5	2.5	100	100	50	50	25	25	37.5	1500	2 of 4	1	4629.21
1200	5	5	2.5	2.5	100	100	50	50	25	25	37.5	1500	2 of 4	1	1598.27
0	5	5	2.5	2.5	100	0	50	50	25	25	37.5	1500	2 of 4	0	6391.98
1200	5	5	2.5	2.5	100	0	50	50	25	25	37.5	1500	2 of 4	0	2827.63
1200	5	5	2.5	2.5	100	0	50	50	25	25	37.5	1500	2 of 4	1	2734.36
0	5	5	2.5	2.5	100	100	50	50	25	25	37.5	1500	2 of 4	0	2598.65
1200	5	5	2.5	2.5	100	100	50	50	25	25	37.5	1500	2 of 4	0	1341.55
0	5	5	2.5	2.5	100	0	50	50	25	25	37.5	1500	2 of 4	1	6153.65
0	5	5	2.5	2.5	100	100	50	50	25	25	37.5	1500	2 of 4	1	4909.87
1200	5	5	2.5	2.5	100	0	50	50	25	25	37.5	1500	2 of 4	1	2862.23
1200	5	5	2.5	2.5	100	100	50	50	25	25	37.5	1500	2 of 4	1	1612.77
0	5	5	2.5	2.5	100	0	50	50	25	25	37.5	1500	2 of 4	0	6725.06
1200	5	5	2.5	2.5	100	0	50	50	25	25	37.5	1500	2 of 4	0	2667.01
0	5	5	2.5	2.5	100	100	50	50	25	25	37.5	1500	2 of 4	0	3111.23
1200	5	5	2.5	2.5	100	100	50	50	25	25	37.5	1500	2 of 4	0	1683.98
0	5	5	2.5	2.5	100	0	50	50	25	25	37.5	1500	2 of 4	1	6047.08
1200	5	5	2.5	2.5	100	0	50	50	25	25	37.5	1500	2 of 4	1	2747.53
0	5	5	2.5	2.5	100	0	50	50	25	25	37.5	1500	2 of 4	0	6213.29
0	5	5	2.5	2.5	100	100	50	50	25	25	37.5	1500	2 of 4	1	4068.32
1200	5	5	2.5	2.5	100	100	50	50	25	25	37.5	1500	2 of 4	1	1633.7
0	5	5	2.5	2.5	100	100	50	50	25	25	37.5	1500	2 of 4	0	3125.22
1200	5	5	2.5	2.5	100	100	50	50	25	25	37.5	1500	2 of 4	0	1781.61
0	5	5	2.5	2.5	100	0	50	50	25	25	37.5	1500	2 of 4	1	5574.41
1200	5	5	2.5	2.5	100	0	50	50	25	25	37.5	1500	2 of 4	0	2690.21
1200	5	5	2.5	2.5	100	0	50	50	25	25	37.5	1500	2 of 4	1	2803.98
0	5	5	2.5	2.5	100	100	50	50	25	25	37.5	1500	2 of 4	1	4383.49
1200	5	5	2.5	2.5	100	100	50	50	25	25	37.5	1500	2 of 4	1	1709.03
0	5	5	2.5	2.5	100	0	50	50	25	25	37.5	1500	2 of 4	0	6484.23
1200	5	5	2.5	2.5	100	0	50	50	25	25	37.5	1500	2 of 4	0	2701.12
0	5	5	2.5	2.5	100	100	50	50	25	25	37.5	1500	2 of 4	0	3424.16
1200	5	5	2.5	2.5	100	100	50	50	25	25	37.5	1500	2 of 4	0	1121
0	5	5	2.5	2.5	100	0	50	50	25	25	37.5	1500	2 of 4	1	5689.56
0	5	5	2.5	2.5	100	100	50	50	25	25	37.5	1500	2 of 4	1	3985.94
1200	5	5	2.5	2.5	100	0	50	50	25	25	37.5	1500	2 of 4	1	2813.31
1200	5	5	2.5	2.5	100	100	50	50	25	25	37.5	1500	2 of 4	1	1545.56
0	5	5	2.5	2.5	100	0	50	50	25	25	37.5	1500	2 of 4	0	6114.53
1200	5	5	2.5	2.5	100	0	50	50	25	25	37.5	1500	2 of 4	0	2833.69
0	5	5	2.5	2.5	100	100	50	50	25	25	37.5	1500	2 of 4	0	2789.28
1200	5	5	2.5	2.5	100	100	50	50	25	25	37.5	1500	2 of 4	0	1185.91
0	5	5	2.5	2.5	100	0	50	50	25	25	37.5	1500	2 of 4	1	6546.26
0	5	5	2.5	2.5	100	100	50	50	25	25	37.5	1500	2 of 4	1	4107.92
1200	5	5	2.5	2.5	100	0	50	50	25	25	37.5	1500	2 of 4	1	2835.38
0	5	5	2.5	2.5	100	0	50	50	25	25	37.5	1500	2 of 4	0	6277.38
1200	5	5	2.5	2.5	100	100	50	50	25	25	37.5	1500	2 of 4	1	1698.35
1200	5	5	2.5	2.5	100	0	50	50	25	25	37.5	1500	2 of 4	0	2645.97
0	5	5	2.5	2.5	100	100	50	50	25	25	37.5	1500	2 of 4	0	2718.7
1200	5	5	2.5	2.5	100	100	50	50	25	25	37.5	1500	2 of 4	0	1499.45
0	5	5	2.5	2.5	100	100	50	50	25	25	37.5	1500	2 of 4	1	4342.82
1200	5	5	2.5	2.5	100	0	50	50	25	25	37.5	1500	2 of 4	1	2910.62
0	5	5	2.5	2.5	100	0	50	50	25	25	37.5	1500	2 of 4	0	6292.95
0	5	5	2.5	2.5	100	0	50	50	25	25	37.5	1500	2 of 4	1	6410.09
1200	5	5	2.5	2.5	100	100	50	50	25	25	37.5	1500	2 of 4	1	1524.49
1200	5	5	2.5	2.5	100	0	50	50	25	25	37.5	1500	2 of 4	0	2741.08
0	5	5	2.5	2.5	100	100	50	50	25	25	37.5	1500	2 of 4	0	2659.4
1200	5	5	2.5	2.5	100	100	50	50	25	25	37.5	1500	2 of 4	0	1610.75
0	5	5	2.5	2.5	100	0	50	50	25	25	37.5	1500	2 of 4	1	6623.94
1200	5	5	2.5	2.5	100	0	50	50	25	25	37.5	1500	2 of 4	1	2720.39
0	5	5	2.5	2.5	100	0	50	50	25	25	37.5	1500	2 of 4	0	6177.7
0	5	5	2.5	2.5	100	100	50	50	25	25	37.5	1500	2 of 4	1	4213.39
1200	5	5	2.5	2.5	100	0	50	50	25	25	37.5	1500	2 of 4	0	2671.53
1200	5	5	2.5	2.5	100	100	50	50	25	25	37.5	1500	2 of 4	1	1588.92
0	5	5	2.5	2.5	100	100	50	50	25	25	37.5	1500	2 of 4	0	3114.14
1200	5	5	2.5	2.5	100	100	50	50	25	25	37.5	1500	2 of 4	0	1139.35
0	5	5	2.5	2.5	100	0	50	50	25	25	37.5	1500	2 of 4	1	6003.29
1200	5	5	2.5	2.5	100	0	50	50	25	25	37.5	1500	2 of 4	1	2586.23
0	5	5	2.5	2.5	100	100	50	50	25	25	37.5	1500	2 of 4	1	4292.71
1200	5	5	2.5	2.5	100	100	50	50	25	25	37.5	1500	2 of 4	1	1608.43
0	5	5	2.5	2.5	100	0	50	50	25	25	37.5	1500	2 of 4	0	6025.92
0	5	5	2.5	2.5	100	100	50	50	25	25	37.5	1500	2 of 4	0	3159.98
1200	5	5	2.5	2.5	100	0	50	50	25	25	37.5	1500	2 of 4	0	2799.97
1200	5	5	2.5	2.5	100	100	50	50	25	25	37.5	1500	2 of 4	0	981.702
0	5	5	2.5	2.5	100	0	50	50	25	25	37.5	1500	2 of 4	1	6103.88
1200	5	5	2.5	2.5	100	0	50	50	25	25	37.5	1500	2 of 4	1	2756.8
0	5	5	2.5	2.5	100	100	50	50	25	25	37.5	1500	2 of 4	1	4258.63
1200	5	5	2.5	2.5	100	100	50	50	25	25	37.5	1500	2 of 4	1	1570.43
0	5	5	2.5	2.5	100	0	50	50	25	25	37.5	1500	2 of 4	0	5825.81
1200	5	5	2.5	2.5	100	0	50	50	25	25	37.5	1500	2 of 4	0	2905.91
1200	5	5	2.5	2.5	100	100	50	50	25	25	37.5	1500	2 of 4	0	1412.62
0	5	5	2.5	2.5	100	100	50	50	25	25	37.5	1500	2 of 4	0	3043.95
0	5	5	2.5	2.5	100	0	50	50	25	25	37.5	1500	2 of 4	1	6166.43
1200	5	5	2.5	2.5	100	0	50	50	25	25	37.5	1500	2 of 4	1	2760.24
0	5	5	2.5	2.5	100	100	50	50	25	25	37.5	1500	2 of 4	1	4536.45
1200	5	5	2.5	2.5	100	100	50	50	25	25	37.5	1500	2 of 4	1	1747.28
0	5	5	2.5	2.5	100	0	50	50	25	25	37.5	1500	2 of 4	0	5993.93
1200	5	5	2.5	2.5	100	0	50	50	25	25	37.5	1500	2 of 4	0	2906.7
0	5	5	2.5	2.5	100	100	50	50	25	25	37.5	1500	2 of 4	0	2933.8
0	5	5	2.5	2.5	100	0	50	50	25	25	37.5	1500	2 of 4	1	6260.04
1200	5	5	2.5	2.5	100	100	50	50	25	25	37.5	1500	2 of 4	0	894.287
1200	5	5	2.5	2.5	100	0	50	50	25	25	37.5	1500	2 of 4	1	2750.07
0	5	5	2.5	2.5	100	100	50	50	25	25	37.5	1500	2 of 4	1	4556.54
0	5	5	2.5	2.5	100	0	50	50	25	25	37.5	1500	2 of 4	0	6224.38
1200	5	5	2.5	2.5	100	100	50	50	25	25	37.5	1500	2 of 4	1	1681.02
1200	5	5	2.5	2.5	100	0	50	50	25	25	37.5	1500	2 of 4	0	2823.91
0	5	5	2.5	2.5	100	100	50	50	25	25	37.5	1500	2 of 4	0	2325.78
1200	5	5	2.5	2.5	100	100	50	50	25	25	37.5	1500	2 of 4	0	1391.98
1200	5	5	2.5	2.5	100	0	50	50	25	25	37.5	1500	2 of 4	1	2764.04
0	5	5	2.5	2.5	100	100	50	50	25	25	37.5	1500	2 of 4	1	3989.35
0	5	5	2.5	2.5	100	0	50	50	25	25	37.5	1500	2 of 4	1	6294.89
1200	5	5	2.5	2.5	100	100	50	50	25	25	37.5	1500	2 of 4	1	1653.61
0	5	5	2.5	2.5	100	0	50	50	25	25	37.5	1500	2 of 4	0	6252.58
1200	5	5	2.5	2.5	100	0	50	50	25	25	37.5	1500	2 of 4	0	2746.25
0	5	5	2.5	2.5	100	100	50	50	25	25	37.5	1500	2 of 4	0	3224.78
1200	5	5	2.5	2.5	100	100	50	50	25	25	37.5	1500	2 of 4	0	1524.74
0	5	5	2.5	2.5	100	0	50	50	25	25	37.5	1500	2 of 4	1	5920.66
1200	5	5	2.5	2.5	100	0	50	50	25	25	37.5	1500	2 of 4	1	2786.21
1200	5	5	2.5	2.5	100	100	50	50	25	25	37.5	1500	2 of 4	1	1712.08
0	5	5	2.5	2.5	100	0	50	50	25	25	37.5	1500	2 of 4	0	6772.2
1200	5	5	2.5	2.5	100	0	50	50	25	25	37.5	1500	2 of 4	0	2674.77
0	5	5	2.5	2.5	100	100	50	50	25	25	37.5	1500	2 of 4	1	4359.53
0	5	5	2.5	2.5	100	100	50	50	25	25	37.5	1500	2 of 4	0	2910.32
1200	5	5	2.5	2.5	100	100	50	50	25	25	37.5	1500	2 of 4	0	1305.62
0	5	5	2.5	2.5	100	0	50	50	25	25	37.5	1500	2 of 4	1	5984.58
0	5	5	2.5	2.5	100	100	50	50	25	25	37.5	1500	2 of 4	1	4540.36
1200	5	5	2.5	2.5	100	0	50	50	25	25	37.5	1500	2 of 4	1	2654.31
0	5	5	2.5	2.5	100	0	50	50	25	25	37.5	1500	2 of 4	0	6125.63
1200	5	5	2.5	2.5	100	100	50	50	25	25	37.5	1500	2 of 4	1	1644.7
0	5	5	2.5	2.5	100	100	50	50	25	25	37.5	1500	2 of 4	0	3124.67
1200	5	5	2.5	2.5	100	0	50	50	25	25	37.5	1500	2 of 4	0	2881.97
0	5	5	2.5	2.5	100	0	50	50	25	25	37.5	1500	2 of 4	1	6180.67
1200	5	5	2.5	2.5	100	100	50	50	25	25	37.5	1500	2 of 4	0	1191.79
1200	5	5	2.5	2.5	100	0	50	50	25	25	37.5	1500	2 of 4	1	2666.66
0	5	5	2.5	2.5	100	100	50	50	25	25	37.5	1500	2 of 4	1	4041.81
1200	5	5	2.5	2.5	100	100	50	50	25	25	37.5	1500	2 of 4	1	1713.68
0	5	5	2.5	2.5	100	0	50	50	25	25	37.5	1500	2 of 4	0	6056.47
1200	5	5	2.5	2.5	100	0	50	50	25	25	37.5	1500	2 of 4	0	2628.43
0	5	5	2.5	2.5	100	0	50	50	25	25	37.5	1500	2 of 4	1	6109.75
1200	5	5	2.5	2.5	100	100	50	50	25	25	37.5	1500	2 of 4	0	1404.79
1200	5	5	2.5	2.5	100	0	50	50	25	25	37.5	1500	2 of 4	1	2599.4
0	5	5	2.5	2.5	100	100	50	50	25	25	37.5	1500	2 of 4	0	2481.32
0	5	5	2.5	2.5	100	100	50	50	25	25	37.5	1500	2 of 4	1	4413.14
1200	5	5	2.5	2.5	100	100	50	50	25	25	37.5	1500	2 of 4	1	1827.95
0	5	5	2.5	2.5	100	0	50	50	25	25	37.5	1500	2 of 4	0	5942.09
1200	5	5	2.5	2.5	100	0	50	50	25	25	37.5	1500	2 of 4	0	2851.16
0	5	5	2.5	2.5	100	0	50	50	25	25	37.5	1500	2 of 4	1	6629.53
0	5	5	2.5	2.5	100	100	50	50	25	25	37.5	1500	2 of 4	0	2959.08
1200	5	5	2.5	2.5	100	100	50	50	25	25	37.5	1500	2 of 4	0	1486.34
0	5	5	2.5	2.5	100	100	50	50	25	25	37.5	1500	2 of 4	1	4182.55
1200	5	5	2.5	2.5	100	100	50	50	25	25	37.5	1500	2 of 4	1	1768.86
1200	5	5	2.5	2.5	100	0	50	50	25	25	37.5	1500	2 of 4	1	2679.26
0	5	5	2.5	2.5	100	0	50	50	25	25	37.5	1500	2 of 4	0	6161.75
1200	5	5	2.5	2.5	100	0	50	50	25	25	37.5	1500	2 of 4	0	2938.47
0	5	5	2.5	2.5	100	100	50	50	25	25	37.5	1500	2 of 4	0	2890.08
0	5	5	2.5	2.5	100	0	50	50	25	25	37.5	1500	2 of 4	1	6373.27
1200	5	5	2.5	2.5	100	100	50	50	25	25	37.5	1500	2 of 4	0	1130.59
0	5	5	2.5	2.5	100	100	50	50	25	25	37.5	1500	2 of 4	1	4521.57
1200	5	5	2.5	2.5	100	0	50	50	25	25	37.5	1500	2 of 4	1	2741.12
0	5	5	2.5	2.5	100	0	50	50	25	25	37.5	1500	2 of 4	0	7050.84
1200	5	5	2.5	2.5	100	0	50	50	25	25	37.5	1500	2 of 4	0	2777.68
1200	5	5	2.5	2.5	100	100	50	50	25	25	37.5	1500	2 of 4	1	1619.68
0	5	5	2.5	2.5	100	100	50	50	25	25	37.5	1500	2 of 4	0	3579.95
1200	5	5	2.5	2.5	100	100	50	50	25	25	37.5	1500	2 of 4	0	1382.48
0	5	5	5	2.5	100	0	50	50	50	25	43.75	1500	3 of 4	1	6942.7
1200	5	5	5	2.5	100	0	50	50	50	25	43.75	1500	3 of 4	1	3197.98
0	5	5	5	2.5	100	0	50	50	50	25	43.75	1500	3 of 4	0	7301.12
1200	5	5	5	2.5	100	0	50	50	50	25	43.75	1500	3 of 4	0	3246.16
1200	5	5	5	2.5	100	0	50	50	50	25	43.75	1500	3 of 4	1	3265.65
0	5	5	5	2.5	100	100	50	50	50	25	43.75	1500	3 of 4	1	4573.3
1200	5	5	5	2.5	100	100	50	50	50	25	43.75	1500	3 of 4	1	1843.33
0	5	5	5	2.5	100	0	50	50	50	25	43.75	1500	3 of 4	1	7470.2
1200	5	5	5	2.5	100	100	50	50	50	25	43.75	1500	3 of 4	1	1946.47
0	5	5	5	2.5	100	100	50	50	50	25	43.75	1500	3 of 4	1	4558.89
0	5	5	5	2.5	100	100	50	50	50	25	43.75	1500	3 of 4	0	3117.02
1200	5	5	5	2.5	100	100	50	50	50	25	43.75	1500	3 of 4	0	1664.23
0	5	5	5	2.5	100	0	50	50	50	25	43.75	1500	3 of 4	0	7290.75
1200	5	5	5	2.5	100	0	50	50	50	25	43.75	1500	3 of 4	0	3165.72
0	5	5	5	2.5	100	100	50	50	50	25	43.75	1500	3 of 4	0	3628.75
0	5	5	5	2.5	100	0	50	50	50	25	43.75	1500	3 of 4	1	7207.09
0	5	5	5	2.5	100	0	50	50	50	25	43.75	1500	3 of 4	0	7768.23
1200	5	5	5	2.5	100	100	50	50	50	25	43.75	1500	3 of 4	0	1752.9
1200	5	5	5	2.5	100	0	50	50	50	25	43.75	1500	3 of 4	1	3292.71
1200	5	5	5	2.5	100	0	50	50	50	25	43.75	1500	3 of 4	0	3243.18
0	5	5	5	2.5	100	100	50	50	50	25	43.75	1500	3 of 4	1	4432.62
1200	5	5	5	2.5	100	100	50	50	50	25	43.75	1500	3 of 4	1	1955.42
0	5	5	5	2.5	100	100	50	50	50	25	43.75	1500	3 of 4	0	3801.94
1200	5	5	5	2.5	100	100	50	50	50	25	43.75	1500	3 of 4	0	1534.08
1200	5	5	5	2.5	100	0	50	50	50	25	43.75	1500	3 of 4	1	3223.4
0	5	5	5	2.5	100	0	50	50	50	25	43.75	1500	3 of 4	1	7497.72
0	5	5	5	2.5	100	100	50	50	50	25	43.75	1500	3 of 4	1	4114.95
1200	5	5	5	2.5	100	100	50	50	50	25	43.75	1500	3 of 4	1	1716.94
0	5	5	5	2.5	100	0	50	50	50	25	43.75	1500	3 of 4	0	7334.37
1200	5	5	5	2.5	100	0	50	50	50	25	43.75	1500	3 of 4	0	3329.22
0	5	5	5	2.5	100	0	50	50	50	25	43.75	1500	3 of 4	1	7350.54
0	5	5	5	2.5	100	100	50	50	50	25	43.75	1500	3 of 4	0	3752.7
1200	5	5	5	2.5	100	100	50	50	50	25	43.75	1500	3 of 4	0	1803.33
0	5	5	5	2.5	100	100	50	50	50	25	43.75	1500	3 of 4	1	4430.15
1200	5	5	5	2.5	100	100	50	50	50	25	43.75	1500	3 of 4	1	1634.47
1200	5	5	5	2.5	100	0	50	50	50	25	43.75	1500	3 of 4	1	3324.71
0	5	5	5	2.5	100	0	50	50	50	25	43.75	1500	3 of 4	0	6877.14
1200	5	5	5	2.5	100	0	50	50	50	25	43.75	1500	3 of 4	0	3210.92
0	5	5	5	2.5	100	100	50	50	50	25	43.75	1500	3 of 4	0	3796.48
1200	5	5	5	2.5	100	100	50	50	50	25	43.75	1500	3 of 4	0	1781.42
0	5	5	5	2.5	100	0	50	50	50	25	43.75	1500	3 of 4	1	7391.1
1200	5	5	5	2.5	100	0	50	50	50	25	43.75	1500	3 of 4	1	3096.68
0	5	5	5	2.5	100	100	50	50	50	25	43.75	1500	3 of 4	1	4392.56
1200	5	5	5	2.5	100	100	50	50	50	25	43.75	1500	3 of 4	1	1772.54
0	5	5	5	2.5	100	0	50	50	50	25	43.75	1500	3 of 4	0	7129.61
1200	5	5	5	2.5	100	0	50	50	50	25	43.75	1500	3 of 4	0	3240.65
0	5	5	5	2.5	100	100	50	50	50	25	43.75	1500	3 of 4	0	4118.87
1200	5	5	5	2.5	100	100	50	50	50	25	43.75	1500	3 of 4	0	1621.24
0	5	5	5	2.5	100	0	50	50	50	25	43.75	1500	3 of 4	1	6871.37
1200	5	5	5	2.5	100	0	50	50	50	25	43.75	1500	3 of 4	1	3133.41
0	5	5	5	2.5	100	100	50	50	50	25	43.75	1500	3 of 4	1	4288.82
0	5	5	5	2.5	100	0	50	50	50	25	43.75	1500	3 of 4	0	7612.75
1200	5	5	5	2.5	100	0	50	50	50	25	43.75	1500	3 of 4	0	3374.15
1200	5	5	5	2.5	100	100	50	50	50	25	43.75	1500	3 of 4	1	1816.39
0	5	5	5	2.5	100	100	50	50	50	25	43.75	1500	3 of 4	0	3014.53
1200	5	5	5	2.5	100	0	50	50	50	25	43.75	1500	3 of 4	1	3250.37
0	5	5	5	2.5	100	0	50	50	50	25	43.75	1500	3 of 4	1	7114.71
1200	5	5	5	2.5	100	100	50	50	50	25	43.75	1500	3 of 4	0	1565.82
0	5	5	5	2.5	100	100	50	50	50	25	43.75	1500	3 of 4	1	4065.09
1200	5	5	5	2.5	100	100	50	50	50	25	43.75	1500	3 of 4	1	1840.49
0	5	5	5	2.5	100	0	50	50	50	25	43.75	1500	3 of 4	0	7445.29
1200	5	5	5	2.5	100	0	50	50	50	25	43.75	1500	3 of 4	0	3296.83
0	5	5	5	2.5	100	100	50	50	50	25	43.75	1500	3 of 4	0	3458.36
0	5	5	5	2.5	100	0	50	50	50	25	43.75	1500	3 of 4	1	7190.11
1200	5	5	5	2.5	100	100	50	50	50	25	43.75	1500	3 of 4	0	1424.35
0	5	5	5	2.5	100	100	50	50	50	25	43.75	1500	3 of 4	1	4391.37
1200	5	5	5	2.5	100	0	50	50	50	25	43.75	1500	3 of 4	1	3259.25
1200	5	5	5	2.5	100	0	50	50	50	25	43.75	1500	3 of 4	0	3338.78
0	5	5	5	2.5	100	0	50	50	50	25	43.75	1500	3 of 4	0	8105.46
1200	5	5	5	2.5	100	100	50	50	50	25	43.75	1500	3 of 4	1	1835.57
0	5	5	5	2.5	100	100	50	50	50	25	43.75	1500	3 of 4	0	4228.65
1200	5	5	5	2.5	100	100	50	50	50	25	43.75	1500	3 of 4	0	1983.61
0	5	5	5	2.5	100	0	50	50	50	25	43.75	1500	3 of 4	1	7426.59
1200	5	5	5	2.5	100	0	50	50	50	25	43.75	1500	3 of 4	1	3286.41
1200	5	5	5	2.5	100	100	50	50	50	25	43.75	1500	3 of 4	1	1924.29
0	5	5	5	2.5	100	0	50	50	50	25	43.75	1500	3 of 4	0	7126.33
0	5	5	5	2.5	100	100	50	50	50	25	43.75	1500	3 of 4	1	4252.19
1200	5	5	5	2.5	100	0	50	50	50	25	43.75	1500	3 of 4	0	3272.35
0	5	5	5	2.5	100	100	50	50	50	25	43.75	1500	3 of 4	0	3976.59
0	5	5	5	2.5	100	0	50	50	50	25	43.75	1500	3 of 4	1	7621.75
1200	5	5	5	2.5	100	100	50	50	50	25	43.75	1500	3 of 4	0	1760.71
1200	5	5	5	2.5	100	0	50	50	50	25	43.75	1500	3 of 4	1	3225.48
0	5	5	5	2.5	100	100	50	50	50	25	43.75	1500	3 of 4	1	4281.78
0	5	5	5	2.5	100	0	50	50	50	25	43.75	1500	3 of 4	0	7149.13
1200	5	5	5	2.5	100	100	50	50	50	25	43.75	1500	3 of 4	1	1787.13
1200	5	5	5	2.5	100	0	50	50	50	25	43.75	1500	3 of 4	0	3258.29
0	5	5	5	2.5	100	100	50	50	50	25	43.75	1500	3 of 4	0	4253.35
1200	5	5	5	2.5	100	100	50	50	50	25	43.75	1500	3 of 4	0	1884.93
1200	5	5	5	2.5	100	0	50	50	50	25	43.75	1500	3 of 4	1	3296.05
0	5	5	5	2.5	100	0	50	50	50	25	43.75	1500	3 of 4	1	6997.73
0	5	5	5	2.5	100	0	50	50	50	25	43.75	1500	3 of 4	0	7566.24
0	5	5	5	2.5	100	100	50	50	50	25	43.75	1500	3 of 4	1	4658.16
1200	5	5	5	2.5	100	100	50	50	50	25	43.75	1500	3 of 4	1	1936.61
0	5	5	5	2.5	100	100	50	50	50	25	43.75	1500	3 of 4	0	4183.77
1200	5	5	5	2.5	100	0	50	50	50	25	43.75	1500	3 of 4	0	3354.85
1200	5	5	5	2.5	100	100	50	50	50	25	43.75	1500	3 of 4	0	1871.05
0	5	5	5	2.5	100	0	50	50	50	25	43.75	1500	3 of 4	1	7007.15
1200	5	5	5	2.5	100	0	50	50	50	25	43.75	1500	3 of 4	1	3305.52
0	5	5	5	2.5	100	100	50	50	50	25	43.75	1500	3 of 4	1	4900.92
1200	5	5	5	2.5	100	100	50	50	50	25	43.75	1500	3 of 4	1	1921.26
0	5	5	5	2.5	100	0	50	50	50	25	43.75	1500	3 of 4	0	7330.56
1200	5	5	5	2.5	100	0	50	50	50	25	43.75	1500	3 of 4	0	3275.97
0	5	5	5	2.5	100	100	50	50	50	25	43.75	1500	3 of 4	0	3822.85
0	5	5	5	2.5	100	0	50	50	50	25	43.75	1500	3 of 4	1	7085.1
1200	5	5	5	2.5	100	100	50	50	50	25	43.75	1500	3 of 4	0	1871.5
1200	5	5	5	2.5	100	0	50	50	50	25	43.75	1500	3 of 4	1	3244.14
0	5	5	5	2.5	100	100	50	50	50	25	43.75	1500	3 of 4	1	4074.41
1200	5	5	5	2.5	100	100	50	50	50	25	43.75	1500	3 of 4	1	1912.6
0	5	5	5	2.5	100	0	50	50	50	25	43.75	1500	3 of 4	0	7245.19
1200	5	5	5	2.5	100	0	50	50	50	25	43.75	1500	3 of 4	0	3344.12
0	5	5	5	2.5	100	100	50	50	50	25	43.75	1500	3 of 4	0	4317.69
0	5	5	5	2.5	100	0	50	50	50	25	43.75	1500	3 of 4	1	6856.74
1200	5	5	5	2.5	100	0	50	50	50	25	43.75	1500	3 of 4	1	3376.23
1200	5	5	5	2.5	100	100	50	50	50	25	43.75	1500	3 of 4	0	1793.6
0	5	5	5	2.5	100	100	50	50	50	25	43.75	1500	3 of 4	1	4850.21
0	5	5	5	2.5	100	0	50	50	50	25	43.75	1500	3 of 4	0	7569.62
1200	5	5	5	2.5	100	100	50	50	50	25	43.75	1500	3 of 4	1	1739.95
1200	5	5	5	2.5	100	0	50	50	50	25	43.75	1500	3 of 4	0	3344.84
0	5	5	5	2.5	100	100	50	50	50	25	43.75	1500	3 of 4	0	4009.1
1200	5	5	5	2.5	100	100	50	50	50	25	43.75	1500	3 of 4	0	1613.78
0	5	5	5	2.5	100	0	50	50	50	25	43.75	1500	3 of 4	1	6857.86
1200	5	5	5	2.5	100	0	50	50	50	25	43.75	1500	3 of 4	1	3367.76
0	5	5	5	2.5	100	100	50	50	50	25	43.75	1500	3 of 4	1	4626.95
1200	5	5	5	2.5	100	100	50	50	50	25	43.75	1500	3 of 4	1	1826.49
0	5	5	5	2.5	100	0	50	50	50	25	43.75	1500	3 of 4	0	7955.59
1200	5	5	5	2.5	100	0	50	50	50	25	43.75	1500	3 of 4	0	3357.57
0	5	5	5	2.5	100	100	50	50	50	25	43.75	1500	3 of 4	0	3638.15
1200	5	5	5	2.5	100	100	50	50	50	25	43.75	1500	3 of 4	0	1757.19
0	5	5	5	2.5	100	0	50	50	50	25	43.75	1500	3 of 4	1	7293.03
1200	5	5	5	2.5	100	0	50	50	50	25	43.75	1500	3 of 4	1	3309.13
0	5	5	5	2.5	100	100	50	50	50	25	43.75	1500	3 of 4	1	4458.02
1200	5	5	5	2.5	100	100	50	50	50	25	43.75	1500	3 of 4	1	1847.83
0	5	5	5	2.5	100	0	50	50	50	25	43.75	1500	3 of 4	0	7214.12
1200	5	5	5	2.5	100	0	50	50	50	25	43.75	1500	3 of 4	0	3429.84
0	5	5	5	2.5	100	100	50	50	50	25	43.75	1500	3 of 4	0	4320.57
0	5	5	5	2.5	100	0	50	50	50	25	43.75	1500	3 of 4	1	7766.11
1200	5	5	5	2.5	100	100	50	50	50	25	43.75	1500	3 of 4	0	1857.67
1200	5	5	5	2.5	100	0	50	50	50	25	43.75	1500	3 of 4	1	3423.37
0	5	5	5	2.5	100	100	50	50	50	25	43.75	1500	3 of 4	1	4630.27
1200	5	5	5	2.5	100	100	50	50	50	25	43.75	1500	3 of 4	1	1740.58
0	5	5	5	2.5	100	0	50	50	50	25	43.75	1500	3 of 4	0	6816.35
1200	5	5	5	2.5	100	0	50	50	50	25	43.75	1500	3 of 4	0	3186.27
0	5	5	5	2.5	100	100	50	50	50	25	43.75	1500	3 of 4	0	3823.89
1200	5	5	5	2.5	100	100	50	50	50	25	43.75	1500	3 of 4	0	1661.18
1200	5	5	5	2.5	100	0	50	50	50	25	43.75	1500	3 of 4	1	3336.97
0	5	5	5	2.5	100	0	50	50	50	25	43.75	1500	3 of 4	1	7853.19
0	5	5	5	2.5	100	100	50	50	50	25	43.75	1500	3 of 4	1	4586.95
0	5	5	5	2.5	100	0	50	50	50	25	43.75	1500	3 of 4	0	7207.84
1200	5	5	5	2.5	100	100	50	50	50	25	43.75	1500	3 of 4	1	1659.7
1200	5	5	5	2.5	100	0	50	50	50	25	43.75	1500	3 of 4	0	3175.81
0	5	5	5	2.5	100	100	50	50	50	25	43.75	1500	3 of 4	0	4190.78
1200	5	5	5	2.5	100	100	50	50	50	25	43.75	1500	3 of 4	0	1774.02
0	5	5	5	2.5	100	0	50	50	50	25	43.75	1500	3 of 4	1	7140.67
1200	5	5	5	2.5	100	0	50	50	50	25	43.75	1500	3 of 4	1	3283.18
0	5	5	5	2.5	100	100	50	50	50	25	43.75	1500	3 of 4	1	3922.06
1200	5	5	5	2.5	100	100	50	50	50	25	43.75	1500	3 of 4	1	1849.29
0	5	5	5	2.5	100	0	50	50	50	25	43.75	1500	3 of 4	0	7499.44
1200	5	5	5	2.5	100	0	50	50	50	25	43.75	1500	3 of 4	0	3381.74
0	5	5	5	2.5	100	100	50	50	50	25	43.75	1500	3 of 4	0	3793.17
0	5	5	5	2.5	100	0	50	50	50	25	43.75	1500	3 of 4	1	7306.06
1200	5	5	5	2.5	100	100	50	50	50	25	43.75	1500	3 of 4	0	1791.38
1200	5	5	5	2.5	100	0	50	50	50	25	43.75	1500	3 of 4	1	3168.6
0	5	5	5	2.5	100	100	50	50	50	25	43.75	1500	3 of 4	1	4777.02
0	5	5	5	2.5	100	0	50	50	50	25	43.75	1500	3 of 4	0	8170.91
1200	5	5	5	2.5	100	100	50	50	50	25	43.75	1500	3 of 4	1	1965
1200	5	5	5	2.5	100	0	50	50	50	25	43.75	1500	3 of 4	0	3400.89
0	5	5	5	2.5	100	100	50	50	50	25	43.75	1500	3 of 4	0	3832.78
1200	5	5	5	2.5	100	100	50	50	50	25	43.75	1500	3 of 4	0	1731.64
0	5	5	5	2.5	100	0	50	50	50	25	43.75	1500	3 of 4	1	7543.68
1200	5	5	5	2.5	100	0	50	50	50	25	43.75	1500	3 of 4	1	3232.33
0	5	5	5	2.5	100	100	50	50	50	25	43.75	1500	3 of 4	1	4707.19
0	5	5	5	2.5	100	0	50	50	50	25	43.75	1500	3 of 4	0	6783.71
1200	5	5	5	2.5	100	100	50	50	50	25	43.75	1500	3 of 4	1	1814.18
1200	5	5	5	2.5	100	0	50	50	50	25	43.75	1500	3 of 4	0	3178.57
0	5	5	5	2.5	100	100	50	50	50	25	43.75	1500	3 of 4	0	3861.22
0	5	5	5	2.5	100	0	50	50	50	25	43.75	1500	3 of 4	1	7424.2
1200	5	5	5	2.5	100	0	50	50	50	25	43.75	1500	3 of 4	1	3270.44
1200	5	5	5	2.5	100	100	50	50	50	25	43.75	1500	3 of 4	0	1800.33
1200	5	5	5	2.5	100	100	50	50	50	25	43.75	1500	3 of 4	1	1814.13
0	5	5	5	2.5	100	100	50	50	50	25	43.75	1500	3 of 4	1	4341.18
0	5	5	5	2.5	100	0	50	50	50	25	43.75	1500	3 of 4	0	7544.54
1200	5	5	5	2.5	100	0	50	50	50	25	43.75	1500	3 of 4	0	3218.73
0	5	5	5	2.5	100	100	50	50	50	25	43.75	1500	3 of 4	0	4287.28
0	5	5	5	2.5	100	0	50	50	50	25	43.75	1500	3 of 4	1	7787.32
1200	5	5	5	2.5	100	100	50	50	50	25	43.75	1500	3 of 4	0	1445.9
1200	5	5	5	2.5	100	0	50	50	50	25	43.75	1500	3 of 4	1	3235.25
0	5	5	5	2.5	100	100	50	50	50	25	43.75	1500	3 of 4	1	4477.54
0	5	5	5	2.5	100	0	50	50	50	25	43.75	1500	3 of 4	0	7522.28
1200	5	5	5	2.5	100	100	50	50	50	25	43.75	1500	3 of 4	1	1889.6
1200	5	5	5	2.5	100	0	50	50	50	25	43.75	1500	3 of 4	0	3169.19
0	5	5	5	2.5	100	100	50	50	50	25	43.75	1500	3 of 4	0	4331.87
0	5	5	5	2.5	100	0	50	50	50	25	43.75	1500	3 of 4	1	8282.1
1200	5	5	5	2.5	100	100	50	50	50	25	43.75	1500	3 of 4	0	1554.27
1200	5	5	5	2.5	100	0	50	50	50	25	43.75	1500	3 of 4	1	3429.2
0	5	5	5	2.5	100	100	50	50	50	25	43.75	1500	3 of 4	1	4350.48
0	5	5	5	2.5	100	0	50	50	50	25	43.75	1500	3 of 4	0	7212.34
1200	5	5	5	2.5	100	100	50	50	50	25	43.75	1500	3 of 4	1	1930.78
1200	5	5	5	2.5	100	0	50	50	50	25	43.75	1500	3 of 4	0	3329.48
0	5	5	5	2.5	100	100	50	50	50	25	43.75	1500	3 of 4	0	3376.06
0	5	5	5	2.5	100	0	50	50	50	25	43.75	1500	3 of 4	1	7450.54
1200	5	5	5	2.5	100	100	50	50	50	25	43.75	1500	3 of 4	0	1728.18
1200	5	5	5	2.5	100	0	50	50	50	25	43.75	1500	3 of 4	1	3203.53
0	5	5	5	2.5	100	100	50	50	50	25	43.75	1500	3 of 4	1	4188.83
1200	5	5	5	2.5	100	100	50	50	50	25	43.75	1500	3 of 4	1	1821.62
0	5	5	5	2.5	100	0	50	50	50	25	43.75	1500	3 of 4	0	7199.89
1200	5	5	5	2.5	100	0	50	50	50	25	43.75	1500	3 of 4	0	3173.43
0	5	5	5	2.5	100	100	50	50	50	25	43.75	1500	3 of 4	0	4012.57
0	5	5	5	2.5	100	0	50	50	50	25	43.75	1500	3 of 4	1	6779.24
1200	5	5	5	2.5	100	100	50	50	50	25	43.75	1500	3 of 4	0	1832.46
1200	5	5	5	2.5	100	0	50	50	50	25	43.75	1500	3 of 4	1	3366.68
0	5	5	5	2.5	100	100	50	50	50	25	43.75	1500	3 of 4	1	4824.72
0	5	5	5	2.5	100	0	50	50	50	25	43.75	1500	3 of 4	0	7521.14
1200	5	5	5	2.5	100	100	50	50	50	25	43.75	1500	3 of 4	1	1867.68
1200	5	5	5	2.5	100	0	50	50	50	25	43.75	1500	3 of 4	0	3222.5
0	5	5	5	2.5	100	100	50	50	50	25	43.75	1500	3 of 4	0	3904.8
0	5	5	5	2.5	100	0	50	50	50	25	43.75	1500	3 of 4	1	7012.52
1200	5	5	5	2.5	100	100	50	50	50	25	43.75	1500	3 of 4	0	1916.27
1200	5	5	5	2.5	100	0	50	50	50	25	43.75	1500	3 of 4	1	3381.02
0	5	5	5	2.5	100	0	50	50	50	25	43.75	1500	3 of 4	0	7129.37
0	5	5	5	2.5	100	100	50	50	50	25	43.75	1500	3 of 4	1	5102.22
1200	5	5	5	2.5	100	0	50	50	50	25	43.75	1500	3 of 4	0	3278.9
1200	5	5	5	2.5	100	100	50	50	50	25	43.75	1500	3 of 4	1	1815.39
0	5	5	5	2.5	100	100	50	50	50	25	43.75	1500	3 of 4	0	3779.11
0	5	5	5	2.5	100	0	50	50	50	25	43.75	1500	3 of 4	1	7020.46
1200	5	5	5	2.5	100	100	50	50	50	25	43.75	1500	3 of 4	0	1739.85
1200	5	5	5	2.5	100	0	50	50	50	25	43.75	1500	3 of 4	1	3301.24
0	5	5	5	2.5	100	100	50	50	50	25	43.75	1500	3 of 4	1	4769.84
0	5	5	5	2.5	100	0	50	50	50	25	43.75	1500	3 of 4	0	7253.08
1200	5	5	5	2.5	100	100	50	50	50	25	43.75	1500	3 of 4	1	1753.79
0	5	5	5	2.5	100	100	50	50	50	25	43.75	1500	3 of 4	0	3868.35
1200	5	5	5	2.5	100	0	50	50	50	25	43.75	1500	3 of 4	1	3187.85
1200	5	5	5	2.5	100	0	50	50	50	25	43.75	1500	3 of 4	0	3353.11
0	5	5	5	2.5	100	0	50	50	50	25	43.75	1500	3 of 4	1	7202.47
1200	5	5	5	2.5	100	100	50	50	50	25	43.75	1500	3 of 4	0	1687.13
0	5	5	5	2.5	100	0	50	50	50	25	43.75	1500	3 of 4	0	7401.45
0	5	5	5	2.5	100	100	50	50	50	25	43.75	1500	3 of 4	1	4559.15
1200	5	5	5	2.5	100	100	50	50	50	25	43.75	1500	3 of 4	1	1600.85
1200	5	5	5	2.5	100	0	50	50	50	25	43.75	1500	3 of 4	0	3227.75
0	5	5	5	2.5	100	100	50	50	50	25	43.75	1500	3 of 4	0	3586.72
1200	5	5	5	2.5	100	100	50	50	50	25	43.75	1500	3 of 4	0	1756.65
